# Systematic Discovery and Design of Synthetic Immune Receptors in Plants

**DOI:** 10.1101/2025.03.17.642524

**Authors:** Bruno Pok Man Ngou, Michele Wyler, Marc W. Schmid, Takehiro Suzuki, Naoshi Dohmae, Yasuhiro Kadota, Ken Shirasu

**Author notes:** These authors contributed equally to this work (Michele Wyler, Marc W. Schmid).

## Abstract

Plants deploy a diverse array of pattern recognition receptors (PRRs) that perceive microbe-associated molecular patterns (MAMPs) to activate immune responses. Leucine-rich repeat receptor-like kinase subgroup XII (LRR-RLK-XII) represents one of the largest PRR families due to lineage-specific diversification. Bioinformatics, synthetic biology, and biochemical approaches were integrated to characterize PRRs from 285 plant species. We identified a receptor, named “SCORE”, that perceives cold-shock protein (CSP) peptides. SCORE orthologs from multiple angiosperm lineages exhibit remarkable CSP recognition polymorphisms, indicating recurrent selection for pathogen recognition through substitutions at key amino acid residues. Through functional phylogenomics and protein structure predictions, we generated synthetic SCORE variants capable of detecting multiple phytopathogen CSP peptides, thus revealing the diverse PRR recognition landscape in plants. Our strategy hold promises for engineering plant immune receptors, particularly for perennial crops.
