## Supplementary Data S2 for "Systematic Discovery and Design of Synthetic Immune Receptors in Plants"

### Sheet: Sheet1
Figure	Experiment	OD600 of bacteria	Concentration of peptide/MAMP
Figure 2B	BES1 assay		100 nM (peptide)
Figure 2C	BES1 assay		1 μM (full length MAMP)
Figure 2D	BES1 assay	40
Figure 2E	BES1 assay	40 (boiled; supernatant)
Figure 2F	BES1 screening	40
Figure 2G	BES1 assay	40 (boiled; supernatant)
Figure 2H	BES1 assay	40 (boiled; supernatant)
Figure 2I	IP	40 (boiled; supernatant)
Figure 3A, B, C	BES1 assay	40 (boiled; supernatant)
Figure 3E	MAPK assay		100 nM (peptide) and 1 μM (full length MAMP)
Figure 3F	IP		100 nM (peptide)
Figure 3G	Biotin label assay		100 nM (peptide)
Figure 3H	ROS assay		100 nM (peptide)
Figure 3I	ROS assay		100 nM (peptide)
Figure 4D	ROS assay		100 nM (peptide)
Figure 5D	ROS assay		100 nM (peptide)
Figure 6	ROS assay		100 nM (peptide)
